# Phylogeny-metabolism dual-directed single-cell genomics for dissecting and mining ecosystem function

**DOI:** 10.1101/2023.11.27.568714

**Authors:** Xiaoyan Jing, Yanhai Gong, Zhidian Diao, Yan Ma, Yu Meng, Jie Chen, Yishang Ren, Yinchao Li, Weihan Sun, Jia Zhang, Yuetong Ji, Yuting Liang, Zhiqi Cong, Shengying Li, Bo Ma, Zhisong Cui, Li Ma, Jian Xu

**Affiliations:** Single-Cell Center, CAS Key Laboratory of Biofuels, Qingdao Institute of BioEnergy and Bioprocess Technology, Chinese Academy of Sciences, Qingdao, China; Department of Biotechnology, College of Life Science and Technology, Huazhong University of Science and Technology, Wuhan, Hubei, China; Marine Bioresource and Environment Research Center, Key Laboratory of Marine Eco-Environmental Science and Technology, First Institute of Oceanography, Ministry of Natural Resources of China, Qingdao, Shandong, China; State Key Laboratory of Microbial Technology, Shandong University, Qingdao, Shandong, China; State Key Laboratory of Soil and Sustainable Agriculture, Institute of Soil Science, Chinese Academy of Science, Nanjing, Jiangsu, China; University of Chinese Academy of Sciences, Beijing, China; Shandong Energy Institute, Qingdao, Shandong, China; Qingdao New Energy Shandong Laboratory, Qingdao, Shandong, China; Qingdao Single-Cell Biotechnology, Co., Ltd., Qingdao, Shandong, China

**Keywords:** Fluorescence In-Situ Hybridization (FISH), Single-cell Raman microspectroscopy, Raman-activated Cell Sorting (RACS), microbiota, pollutant degradation

## Abstract

Although microbiome-wide association studies (MWAS) have uncovered many marker organisms for an ecosystem trait, mechanisms of most microbiota-mediated processes remain elusive, due to challenges in validating the markers’ *in situ* metabolic activities and tracing such activities to individual genomes. Here we introduced a phylogeny-metabolism dual-directed single-cell genomics approach called Fluorescence-In-Situ-Hybridization-guided Single-Cell Raman-activated Sorting and Sequencing (FISH-scRACS-Seq). It directly localizes individual cells from target taxon via a FISH probe for marker organism, profiles their *in situ* metabolic functions via single-cell Raman spectra, sorts cells of target taxonomy and target metabolism, and produces indexed, high-coverage and precisely-one-cell genomes. From cyclohexane-contaminated seawater, cells representing the MWAS-derived marker taxon of γ-Proteobacteria and that are actively degrading cyclohexane *in situ* were directly identified via FISH and Raman respectively, then sorted and sequenced for one-cell full genomes. In such a *Pseudoalteromonas fuliginea* cell, we discovered a three-component cytochrome P450 system that can convert cyclohexane to cyclohexanol *in vitro*, representing a previously unknown group of cyclohexane-degrading enzymes and organisms. By culture-independently unveiling enzymes, pathways, genomes and their *in situ* functions specifically for those single-cells with ecological relevance, FISH-scRACS-Seq is a rational and generally applicable approach for dissecting and mining microbiota functions.

**Teaser:** FISH-scRACS-Seq is a new strategy to dissect microbiota functional mechanism at single-cell resolution.
