## Supplementary file 1 for "Phylogeny-metabolism dual-directed single-cell genomics for dissecting and mining ecosystem function"

### Sheet: table-l6-frequency
Supplementary file 1. List of the taxonomy abundance for the seawater samples (A, B and C represent three biological replicates).
Taxonomy	A_abundance	B_abundance	C_abundance
k__Bacteria;p__Proteobacteria;c__Gammaproteobacteria;o__Enterobacteriales;f__Enterobacteriaceae;g__	0.014845	0.00197398	0.00126368
k__Bacteria;p__Proteobacteria;c__Gammaproteobacteria;o__Alteromonadales;f__Alteromonadaceae;g__HB2-32-21	0.689613	0.724354	0.690936
k__Bacteria;p__Actinobacteria;c__Acidimicrobiia;o__Acidimicrobiales;f__wb1_P06;g__	0	0	0
k__Bacteria;p__Proteobacteria;c__Gammaproteobacteria;o__Vibrionales;f__Pseudoalteromonadaceae;g__Pseudoalteromonas	0.241638	0.266171	0.302476
k__Bacteria;p__Actinobacteria;c__Actinobacteria;o__Actinomycetales;f__Micrococcaceae;g__	0	0	0
k__Bacteria;p__Actinobacteria;c__Acidimicrobiia;o__Acidimicrobiales;f__OCS155;g__	0	0	0
k__Bacteria;p__Actinobacteria;c__Acidimicrobiia;o__Acidimicrobiales;f__SC3-41;g__	0	0	0
k__Bacteria;p__Bacteroidetes;c__Flavobacteriia;o__Flavobacteriales;f__Cryomorphaceae;g__	0	0	0
k__Bacteria;p__Cyanobacteria;c__Chloroplast;o__Cryptophyta;f__;g__	0	0	0
k__Bacteria;p__Proteobacteria;c__Betaproteobacteria;o__Methylophilales;f__Methylophilaceae;g__	0	0	0
k__Bacteria;p__Proteobacteria;c__Gammaproteobacteria;o__Oceanospirillales;f__Halomonadaceae;g__Candidatus Portiera	0	0	0
k__Bacteria;p__Actinobacteria;c__Acidimicrobiia;o__Acidimicrobiales;f__C111;g__	0	0	0
k__Bacteria;p__Cyanobacteria;c__Synechococcophycideae;o__Synechococcales;f__Synechococcaceae;g__Synechococcus	0	0	0
k__Bacteria;p__Proteobacteria;c__Gammaproteobacteria;o__Thiotrichales;f__Piscirickettsiaceae;g__	0	0	0
k__Bacteria;p__Proteobacteria;c__Deltaproteobacteria;o__Syntrophobacterales;f__Syntrophobacteraceae;g__	0	0	0
k__Bacteria;p__Proteobacteria;c__Alphaproteobacteria;o__Rickettsiales;f__Pelagibacteraceae;g__	0	0	0
k__Bacteria;p__Proteobacteria;c__Gammaproteobacteria;o__Alteromonadales;f__OM60;g__	0	0	0
k__Bacteria;p__Proteobacteria;c__Alphaproteobacteria;o__Rhodobacterales;f__Rhodobacteraceae;g__Octadecabacter	0	0	0
k__Bacteria;p__Proteobacteria;c__Alphaproteobacteria;o__Rhodobacterales;f__Rhodobacteraceae;g__Loktanella	0	0	0
k__Bacteria;p__Proteobacteria;c__Betaproteobacteria;o__Burkholderiales;f__Comamonadaceae;g__	0	0	0
k__Bacteria;p__Cyanobacteria;c__Chloroplast;o__Stramenopiles;f__;g__	0	0	0
k__Bacteria;p__Proteobacteria;c__Alphaproteobacteria;o__Rhodobacterales;f__Rhodobacteraceae;g__	9.05182e-05	0	0
k__Bacteria;p__Proteobacteria;c__Alphaproteobacteria;o__;f__;g__	0	0	0
k__Bacteria;p__Proteobacteria;c__Deltaproteobacteria;o__Desulfobacterales;f__Desulfobulbaceae;g__	0	0	0
k__Bacteria;p__Proteobacteria;c__Alphaproteobacteria;o__Rhizobiales;f__;g__	0	6.31672e-05	0
k__Bacteria;p__Proteobacteria;c__Alphaproteobacteria;o__Rhodospirillales;f__Rhodospirillaceae;g__	0	0	0
k__Bacteria;p__Proteobacteria;c__Deltaproteobacteria;o__Desulfuromonadales;f__Desulfuromonadaceae;g__	0	0	0
k__Bacteria;p__Bacteroidetes;c__Flavobacteriia;o__Flavobacteriales;f__Flavobacteriaceae;g__	0.000135777	0	0
k__Bacteria;p__Proteobacteria;c__Gammaproteobacteria;o__Alteromonadales;f__HTCC2188;g__HTCC	0	0	0
k__Bacteria;p__Proteobacteria;c__Gammaproteobacteria;o__Thiohalorhabdales;f__Thiohalorhabdaceae;g__	0	0	0
k__Bacteria;p__Proteobacteria;c__Alphaproteobacteria;o__Rhodobacterales;f__Rhodobacteraceae;g__Pseudoruegeria	0	0	0
k__Bacteria;p__Proteobacteria;c__Alphaproteobacteria;o__Rhizobiales;f__Brucellaceae;g__Ochrobactrum	0	0	0
k__Bacteria;p__Proteobacteria;c__Betaproteobacteria;o__;f__;g__	0	0	0
k__Bacteria;p__Proteobacteria;c__Deltaproteobacteria;o__Myxococcales;f__;g__	0	0	0
k__Bacteria;p__Proteobacteria;c__Gammaproteobacteria;o__Pseudomonadales;f__Moraxellaceae;g__Acinetobacter	0	0	0
k__Bacteria;p__Proteobacteria;c__Gammaproteobacteria;o__Chromatiales;f__;g__	0	0	0
k__Bacteria;p__Proteobacteria;c__Alphaproteobacteria;o__Sphingomonadales;f__Sphingomonadaceae;g__Sphingobium	0	0	0
k__Bacteria;p__Proteobacteria;c__Alphaproteobacteria;o__Rhodospirillales;f__Acetobacteraceae;g__	0.0165196	0.00494283	0.0029441
k__Bacteria;p__Proteobacteria;c__Deltaproteobacteria;o__Desulfobacterales;f__Desulfobacteraceae;g__Desulfococcus	0	0	0
k__Bacteria;p__Proteobacteria;c__Gammaproteobacteria;o__Chromatiales;f__Ectothiorhodospiraceae;g__	0	0	0
k__Bacteria;p__Cyanobacteria;c__Chloroplast;o__Haptophyceae;f__;g__	0	0	0
k__Bacteria;p__Proteobacteria;c__Alphaproteobacteria;o__Rhizobiales;f__Phyllobacteriaceae;g__	0	0	0
k__Bacteria;p__Bacteroidetes;c__Flavobacteriia;o__Flavobacteriales;f__Cryomorphaceae;g__Fluviicola	0	0	0
k__Bacteria;p__Gemmatimonadetes;c__Gemm-2;o__;f__;g__	0	0	0
k__Bacteria;p__Acidobacteria;c__OS-K;o__;f__;g__	0	0	0
k__Bacteria;p__Proteobacteria;c__Epsilonproteobacteria;o__Campylobacterales;f__Helicobacteraceae;g__	0	0	0
k__Bacteria;p__Acidobacteria;c__Sva0725;o__Sva0725;f__;g__	0	0	0
k__Bacteria;p__Actinobacteria;c__Actinobacteria;o__Actinomycetales;f__Microbacteriaceae;g__	0	0	0
k__Bacteria;p__Proteobacteria;c__Gammaproteobacteria;o__Pseudomonadales;f__Moraxellaceae;g__	0	0	0
k__Bacteria;p__SBR1093;c__A712011;o__;f__;g__	0	0	0
k__Bacteria;p__Proteobacteria;c__Gammaproteobacteria;o__Alteromonadales;f__Colwelliaceae;g__	0	0	0
k__Bacteria;p__Proteobacteria;c__Gammaproteobacteria;o__Oceanospirillales;f__;g__	0	0	0
k__Bacteria;p__Proteobacteria;c__Gammaproteobacteria;o__[Marinicellales];f__[Marinicellaceae];g__	0	3.15836e-05	0
k__Bacteria;p__Verrucomicrobia;c__Verrucomicrobiae;o__Verrucomicrobiales;f__Verrucomicrobiaceae;g__Persicirhabdus	0	0	0
k__Bacteria;p__Proteobacteria;c__Alphaproteobacteria;o__Sphingomonadales;f__Erythrobacteraceae;g__Erythrobacter	0	0	0
k__Bacteria;p__Bacteroidetes;c__Flavobacteriia;o__Flavobacteriales;f__Flavobacteriaceae;g__Lutimonas	0	0	0
k__Bacteria;p__Actinobacteria;c__Actinobacteria;o__Actinomycetales;f__;g__	0	0	4.03302e-05
k__Bacteria;p__Proteobacteria;c__Gammaproteobacteria;o__Alteromonadales;f__Alteromonadaceae;g__ZD0117	0	0	0
k__Bacteria;p__Proteobacteria;c__Alphaproteobacteria;o__Rhizobiales;f__Hyphomicrobiaceae;g__	0	0	0
k__Bacteria;p__Proteobacteria;c__Gammaproteobacteria;o__Legionellales;f__Legionellaceae;g__	0	0	0
k__Bacteria;p__Proteobacteria;c__Deltaproteobacteria;o__Syntrophobacterales;f__;g__	0	0	0
k__Bacteria;p__Actinobacteria;c__Acidimicrobiia;o__Acidimicrobiales;f__;g__	0	0	0
k__Bacteria;p__Gemmatimonadetes;c__Gemm-4;o__;f__;g__	0	0	0
k__Bacteria;p__Actinobacteria;c__Acidimicrobiia;o__Acidimicrobiales;f__koll13;g__mixed	0	0	0
k__Bacteria;p__SBR1093;c__VHS-B5-50;o__;f__;g__	0	0	0
k__Bacteria;p__SAR406;c__AB16;o__Arctic96B-7;f__A714017;g__ZA3312c	0	0	0
k__Bacteria;p__Bacteroidetes;c__[Saprospirae];o__[Saprospirales];f__Saprospiraceae;g__	0	0	0
k__Bacteria;p__Proteobacteria;c__Gammaproteobacteria;o__;f__;g__	0	0	0
k__Bacteria;p__Actinobacteria;c__Acidimicrobiia;o__Acidimicrobiales;f__koll13;g__	0	0	0
k__Bacteria;p__Proteobacteria;c__Gammaproteobacteria;o__Pseudomonadales;f__Pseudomonadaceae;g__Pseudomonas	0.0102286	0.000284252	0.000914151
k__Bacteria;p__Firmicutes;c__Bacilli;o__Lactobacillales;f__Leuconostocaceae;g__Leuconostoc	0.00601946	0.000915924	0.000725943
k__Bacteria;p__Nitrospirae;c__Nitrospira;o__Nitrospirales;f__0319-6A21;g__	0	0	0
k__Bacteria;p__Proteobacteria;c__Gammaproteobacteria;o__Xanthomonadales;f__Xanthomonadaceae;g__Stenotrophomonas	0	0	0
k__Bacteria;p__Proteobacteria;c__Alphaproteobacteria;o__Rickettsiales;f__;g__	0	0	0
k__Bacteria;p__Bacteroidetes;c__[Saprospirae];o__[Saprospirales];f__Chitinophagaceae;g__Sediminibacterium	0	0	0
k__Bacteria;p__ZB3;c__BS119;o__;f__;g__	0	0	0
k__Bacteria;p__Bacteroidetes;c__Sphingobacteriia;o__Sphingobacteriales;f__;g__	0	0	0
k__Bacteria;p__Bacteroidetes;c__Cytophagia;o__Cytophagales;f__Flammeovirgaceae;g__	0	0	0
k__Bacteria;p__OD1;c__SM2F11;o__;f__;g__	0	0	0
k__Bacteria;p__Nitrospirae;c__Nitrospira;o__Nitrospirales;f__Nitrospiraceae;g__	0	0	0
k__Bacteria;p__Proteobacteria;c__Gammaproteobacteria;o__Thiohalorhabdales;f__;g__	0	0	0
k__Bacteria;p__Proteobacteria;c__Alphaproteobacteria;o__Ellin329;f__;g__	0	0	0
k__Bacteria;p__Bacteroidetes;c__Flavobacteriia;o__Flavobacteriales;f__Flavobacteriaceae;g__Flavobacterium	0	0	0
k__Bacteria;p__Acidobacteria;c__;o__;f__;g__	0	0	0
k__Bacteria;p__Proteobacteria;c__Gammaproteobacteria;o__HTCC2188;f__HTCC2089;g__	0	0	0
k__Bacteria;p__Proteobacteria;c__Gammaproteobacteria;o__Xanthomonadales;f__Xanthomonadaceae;g__Rhodanobacter	0	0	0
k__Bacteria;p__Chlorobi;c__Ignavibacteria;o__Ignavibacteriales;f__Ignavibacteriaceae;g__	0	0	0
k__Bacteria;p__Chloroflexi;c__Ellin6529;o__;f__;g__	0	0	0
k__Bacteria;p__Actinobacteria;c__Thermoleophilia;o__Gaiellales;f__;g__	0	0	0
k__Bacteria;p__Bacteroidetes;c__Flavobacteriia;o__Flavobacteriales;f__Flavobacteriaceae;g__Ulvibacter	0	0	0
k__Bacteria;p__Actinobacteria;c__Acidimicrobiia;o__Acidimicrobiales;f__TK06;g__	0	0	0
k__Bacteria;p__Proteobacteria;c__Gammaproteobacteria;o__Alteromonadales;f__HTCC2188;g__	0	0	0
k__Bacteria;p__Proteobacteria;c__Deltaproteobacteria;o__MBNT15;f__;g__	0	0	0
k__Bacteria;p__Proteobacteria;c__Betaproteobacteria;o__Nitrosomonadales;f__Nitrosomonadaceae;g__	0	0	0
k__Bacteria;p__Acidobacteria;c__Acidobacteria-6;o__CCU21;f__;g__	0	0	0
k__Bacteria;p__Actinobacteria;c__Nitriliruptoria;o__Nitriliruptorales;f__Nitriliruptoraceae;g__	0	0	0
k__Bacteria;p__Firmicutes;c__Bacilli;o__Lactobacillales;f__Lactobacillaceae;g__Lactobacillus	0.00117674	0.000236877	0.000134434
k__Bacteria;p__Acidobacteria;c__[Chloracidobacteria];o__RB41;f__Ellin6075;g__	0	0	0
k__Bacteria;p__Bacteroidetes;c__[Rhodothermi];o__[Rhodothermales];f__Rhodothermaceae;g__	0	0	0
k__Bacteria;p__Chloroflexi;c__Anaerolineae;o__GCA004;f__;g__	0	0	0
k__Bacteria;p__Proteobacteria;c__Deltaproteobacteria;o__NB1-j;f__NB1-i;g__	0	0	0
k__Bacteria;p__Proteobacteria;c__Deltaproteobacteria;o__;f__;g__	0	0	0
k__Bacteria;p__Actinobacteria;c__Thermoleophilia;o__Gaiellales;f__Gaiellaceae;g__	0	0	0
k__Bacteria;p__Proteobacteria;c__Alphaproteobacteria;o__Rhizobiales;f__Rhizobiaceae;g__Agrobacterium	0	0	0
k__Bacteria;p__Proteobacteria;c__Alphaproteobacteria;o__Rhizobiales;f__Aurantimonadaceae;g__Aurantimonas	0	0	0
k__Bacteria;p__Chloroflexi;c__TK17;o__;f__;g__	0	0	0
k__Bacteria;p__Cyanobacteria;c__Chloroplast;o__;f__;g__	0	0	0
k__Bacteria;p__Proteobacteria;c__Gammaproteobacteria;o__Legionellales;f__Coxiellaceae;g__	0	0	0
k__Bacteria;p__Planctomycetes;c__OM190;o__agg27;f__;g__	0	0	0
k__Bacteria;p__Acidobacteria;c__Acidobacteria-6;o__iii1-15;f__;g__	0.000135777	0	0
k__Bacteria;p__Proteobacteria;c__Alphaproteobacteria;o__Sphingomonadales;f__Sphingomonadaceae;g__	0	0	0
k__Bacteria;p__Planctomycetes;c__Phycisphaerae;o__Phycisphaerales;f__;g__	0	0	0
k__Bacteria;p__Bacteroidetes;c__Bacteroidia;o__Bacteroidales;f__;g__	0	0	0
k__Bacteria;p__Verrucomicrobia;c__Opitutae;o__Puniceicoccales;f__Puniceicoccaceae;g__MB11C04	0	0	0
k__Bacteria;p__AD3;c__ABS-6;o__;f__;g__	0	0	0
k__Bacteria;p__Proteobacteria;c__Gammaproteobacteria;o__Methylococcales;f__;g__	0	0	0
k__Bacteria;p__WS3;c__PRR-12;o__GN03;f__KSB4;g__	0	0	0
k__Bacteria;p__Bacteroidetes;c__Flavobacteriia;o__Flavobacteriales;f__NS9;g__	0	0	0
k__Bacteria;p__Cyanobacteria;c__Chloroplast;o__Chlorophyta;f__Mamiellaceae;g__	0	0	0
k__Bacteria;p__Proteobacteria;c__Betaproteobacteria;o__Burkholderiales;f__Alcaligenaceae;g__Achromobacter	0	0	0
k__Bacteria;p__Proteobacteria;c__Deltaproteobacteria;o__NB1-j;f__;g__	0	0	0
k__Bacteria;p__Proteobacteria;c__Alphaproteobacteria;o__Rhizobiales;f__Bradyrhizobiaceae;g__	0	0	0
k__Bacteria;p__Proteobacteria;c__Alphaproteobacteria;o__Rhizobiales;f__Hyphomicrobiaceae;g__Devosia	0	0	0
k__Bacteria;p__Bacteroidetes;c__[Rhodothermi];o__[Rhodothermales];f__;g__	0	0	0
k__Bacteria;p__Nitrospirae;c__Nitrospira;o__Nitrospirales;f__[Thermodesulfovibrionaceae];g__GOUTA19	0	0	0
k__Bacteria;p__KSB3;c__;o__;f__;g__	0	0	0
k__Bacteria;p__Proteobacteria;c__Gammaproteobacteria;o__Xanthomonadales;f__Xanthomonadaceae;g__	0	0	0
k__Bacteria;p__Bacteroidetes;c__Flavobacteriia;o__Flavobacteriales;f__Flavobacteriaceae;g__Winogradskyella	0	0	0
k__Bacteria;p__Proteobacteria;c__Alphaproteobacteria;o__Rhodospirillales;f__Acetobacteraceae;g__Commensalibacter	0.00217244	0.000884341	0.000443632
k__Bacteria;p__Proteobacteria;c__Alphaproteobacteria;o__Sphingomonadales;f__Erythrobacteraceae;g__	0	0	0
k__Bacteria;p__Proteobacteria;c__Gammaproteobacteria;o__Legionellales;f__;g__	0	0	0
k__Bacteria;p__WS3;c__PRR-12;o__Sediment-1;f__;g__	0	0	0
k__Bacteria;p__Actinobacteria;c__Actinobacteria;o__WCHB1-81;f__At425_EubF1;g__	0	0	0
k__Bacteria;p__Proteobacteria;c__Alphaproteobacteria;o__Sphingomonadales;f__Sphingomonadaceae;g__Sphingopyxis	0	0	0
k__Bacteria;p__Actinobacteria;c__Acidimicrobiia;o__Acidimicrobiales;f__ntu14;g__	0	0	0
k__Bacteria;p__Proteobacteria;c__Gammaproteobacteria;o__Alteromonadales;f__Alteromonadaceae;g__	0	0	0
k__Bacteria;p__Proteobacteria;c__Alphaproteobacteria;o__Rhizobiales;f__Methylobacteriaceae;g__	0	0	0
k__Bacteria;p__WS3;c__PRR-12;o__GN03;f__;g__	0	0	0
k__Bacteria;p__Proteobacteria;c__Betaproteobacteria;o__Burkholderiales;f__Comamonadaceae;g__Delftia	0	0	0
k__Bacteria;p__Bacteroidetes;c__Flavobacteriia;o__Flavobacteriales;f__Flavobacteriaceae;g__Gaetbulibacter	0	0	0
k__Bacteria;p__Proteobacteria;c__Alphaproteobacteria;o__Caulobacterales;f__Caulobacteraceae;g__	0	3.15836e-05	0
k__Bacteria;p__Proteobacteria;c__Deltaproteobacteria;o__Myxococcales;f__Haliangiaceae;g__	0	0	0
k__Bacteria;p__Proteobacteria;c__Alphaproteobacteria;o__Rhodobacterales;f__Rhodobacteraceae;g__Phaeobacter	0	0	0
k__Bacteria;p__Proteobacteria;c__Betaproteobacteria;o__Burkholderiales;f__;g__	0	0	0
k__Bacteria;p__Proteobacteria;c__Deltaproteobacteria;o__IndB3-24;f__;g__	0	0	0
k__Bacteria;p__Proteobacteria;c__Gammaproteobacteria;o__Vibrionales;f__Vibrionaceae;g__	0.00253451	0	0
k__Bacteria;p__Fusobacteria;c__Fusobacteriia;o__Fusobacteriales;f__Fusobacteriaceae;g__Propionigenium	0	0	0
k__Bacteria;p__Proteobacteria;c__Alphaproteobacteria;o__Rhizobiales;f__Methylobacteriaceae;g__Methylobacterium	0	0	0
k__Bacteria;p__Acidobacteria;c__RB25;o__;f__;g__	0	0	0
k__Bacteria;p__Nitrospirae;c__Nitrospira;o__Nitrospirales;f__[Thermodesulfovibrionaceae];g__BD2-6	0	0	0
k__Bacteria;p__Proteobacteria;c__Alphaproteobacteria;o__Rhodobacterales;f__Hyphomonadaceae;g__	0	0	0
k__Bacteria;p__Proteobacteria;c__Deltaproteobacteria;o__Desulfobacterales;f__Desulfobulbaceae;g__Desulfocapsa	0	0	0
k__Bacteria;p__Acidobacteria;c__Acidobacteria-6;o__BPC015;f__;g__	0	0	0
k__Bacteria;p__Proteobacteria;c__Gammaproteobacteria;o__Vibrionales;f__Pseudoalteromonadaceae;g__	0.00325866	0	0
k__Bacteria;p__Proteobacteria;c__Gammaproteobacteria;o__Enterobacteriales;f__Enterobacteriaceae;g__Klebsiella	0	0	0
k__Bacteria;p__Firmicutes;c__Bacilli;o__Lactobacillales;f__Enterococcaceae;g__Enterococcus	0	0	0
k__Bacteria;p__Verrucomicrobia;c__Verrucomicrobiae;o__Verrucomicrobiales;f__Verrucomicrobiaceae;g__	0	0	0
k__Bacteria;p__Proteobacteria;c__Deltaproteobacteria;o__NB1-j;f__JTB38;g__	0	0	0
k__Bacteria;p__Bacteroidetes;c__Flavobacteriia;o__Flavobacteriales;f__;g__	0	0	0
k__Bacteria;p__Gemmatimonadetes;c__Gemm-6;o__;f__;g__	0	0	0
k__Bacteria;p__Proteobacteria;c__Alphaproteobacteria;o__Rhizobiales;f__Hyphomicrobiaceae;g__Hyphomicrobium	0	0	0
k__Bacteria;p__Firmicutes;c__Bacilli;o__Bacillales;f__Bacillaceae;g__Bacillus	0.000316814	0	0
k__Bacteria;p__Acidobacteria;c__Solibacteres;o__Solibacterales;f__PAUC26f;g__	0	0	0
k__Bacteria;p__Firmicutes;c__Clostridia;o__Clostridiales;f__Ruminococcaceae;g__Ruminococcus	0	3.15836e-05	0
k__Bacteria;p__Proteobacteria;c__Alphaproteobacteria;o__Rhizobiales;f__Phyllobacteriaceae;g__Chelativorans	0	0	0
k__Bacteria;p__Proteobacteria;c__Deltaproteobacteria;o__[Entotheonellales];f__;g__	0	0	0
k__Bacteria;p__[Thermi];c__Deinococci;o__Thermales;f__Thermaceae;g__Thermus	0	0	0
k__Bacteria;p__Proteobacteria;c__Gammaproteobacteria;o__Alteromonadales;f__Moritellaceae;g__Moritella	0	0	0
k__Bacteria;p__GN02;c__BD1-5;o__;f__;g__	0	0	0
k__Bacteria;p__Cyanobacteria;c__Chloroplast;o__Chlorophyta;f__Mamiellaceae;g__Micromonas	0	0	0
k__Bacteria;p__Acidobacteria;c__iii1-8;o__DS-18;f__;g__	0	0	0
k__Bacteria;p__Proteobacteria;c__Gammaproteobacteria;o__Alteromonadales;f__;g__	0	0	0
k__Bacteria;p__Chloroflexi;c__Anaerolineae;o__SHA-20;f__;g__	0	0	0
k__Bacteria;p__Firmicutes;c__Bacilli;o__Lactobacillales;f__Streptococcaceae;g__	0	0	0
k__Bacteria;p__Bacteroidetes;c__[Saprospirae];o__[Saprospirales];f__Chitinophagaceae;g__	9.05182e-05	0	0
k__Bacteria;p__Acidobacteria;c__[Chloracidobacteria];o__RB41;f__;g__	0	0	0
k__Bacteria;p__Acidobacteria;c__BPC102;o__MVS-40;f__;g__	0	0	0
k__Bacteria;p__Proteobacteria;c__;o__;f__;g__	0	0	0
k__Bacteria;p__Acidobacteria;c__AT-s54;o__;f__;g__	0	0	0
k__Bacteria;p__Cyanobacteria;c__Chloroplast;o__Chlorophyta;f__Chlamydomonadaceae;g__	0	0	0
k__Bacteria;p__Proteobacteria;c__Deltaproteobacteria;o__Desulfarculales;f__Desulfarculaceae;g__	0	0	0
k__Bacteria;p__Proteobacteria;c__Deltaproteobacteria;o__Desulfuromonadales;f__Pelobacteraceae;g__Pelobacter	0	0	0
k__Bacteria;p__Bacteroidetes;c__Flavobacteriia;o__Flavobacteriales;f__Cryomorphaceae;g__Crocinitomix	0	0	0
k__Bacteria;p__Acidobacteria;c__AT-s2-57;o__;f__;g__	0	0	0
k__Bacteria;p__OP8;c__OP8_1;o__HMMVPog-54;f__;g__	0	0	0
k__Bacteria;p__Proteobacteria;c__Deltaproteobacteria;o__Desulfuromonadales;f__Geobacteraceae;g__	0	0	0
k__Bacteria;p__Proteobacteria;c__Deltaproteobacteria;o__Bdellovibrionales;f__Bacteriovoracaceae;g__	0	0	0
k__Bacteria;p__Chlorobi;c__BSV26;o__PK329;f__;g__	0	0	0
k__Bacteria;p__Caldithrix;c__Caldithrixae;o__Caldithrixales;f__Caldithrixaceae;g__LCP-26	0	0	0
k__Bacteria;p__Verrucomicrobia;c__Verrucomicrobiae;o__Verrucomicrobiales;f__Verrucomicrobiaceae;g__Akkermansia	0	0	0
k__Bacteria;p__Proteobacteria;c__Alphaproteobacteria;o__Rickettsiales;f__Rickettsiaceae;g__	0	0	0
k__Bacteria;p__Firmicutes;c__Clostridia;o__Clostridiales;f__Clostridiaceae;g__SMB53	0.000950441	0	0
k__Bacteria;p__Actinobacteria;c__Actinobacteria;o__Actinomycetales;f__Promicromonosporaceae;g__Promicromonospora	0	0	0
k__Bacteria;p__Firmicutes;c__Clostridia;o__Clostridiales;f__Ruminococcaceae;g__	0.000135777	0	0
k__Bacteria;p__Proteobacteria;c__Gammaproteobacteria;o__Alteromonadales;f__Alteromonadaceae;g__Alteromonas	0.00135777	0	0
k__Bacteria;p__WS3;c__PRR-12;o__wb1_H11;f__;g__	0	0	0
k__Bacteria;p__Proteobacteria;c__Alphaproteobacteria;o__Rhizobiales;f__Rhizobiaceae;g__	0	0	0
k__Bacteria;p__Actinobacteria;c__Actinobacteria;o__Actinomycetales;f__Pseudonocardiaceae;g__	0	0	0
k__Bacteria;p__TM6;c__SBRH58;o__;f__;g__	0	0	0
k__Bacteria;p__Verrucomicrobia;c__[Pedosphaerae];o__;f__;g__	0	0	0
k__Bacteria;p__Actinobacteria;c__Acidimicrobiia;o__Acidimicrobiales;f__JdFBGBact;g__	0	0	0
k__Bacteria;p__Proteobacteria;c__Deltaproteobacteria;o__Desulfuromonadales;f__Geobacteraceae;g__Geobacter	0	0	0
k__Bacteria;p__Firmicutes;c__Clostridia;o__Clostridiales;f__Peptostreptococcaceae;g__Tepidibacter	0	0	0
k__Bacteria;p__Proteobacteria;c__Gammaproteobacteria;o__Oceanospirillales;f__Oceanospirillaceae;g__Oleispira	0	0	0
k__Bacteria;p__Acidobacteria;c__BPC102;o__B110;f__;g__	0	0	0
k__Bacteria;p__Proteobacteria;c__Betaproteobacteria;o__Burkholderiales;f__Oxalobacteraceae;g__Cupriavidus	0	0	0
k__Bacteria;p__Chloroflexi;c__Dehalococcoidetes;o__;f__;g__	0	0	0
k__Bacteria;p__[Thermi];c__Deinococci;o__Deinococcales;f__Deinococcaceae;g__Deinococcus	0	0	0
k__Bacteria;p__Proteobacteria;c__Deltaproteobacteria;o__Sva0853;f__S25_1238;g__	0	0	0
k__Bacteria;p__Caldithrix;c__Caldithrixae;o__Caldithrixales;f__Caldithrixaceae;g__	0	0	0
k__Bacteria;p__Planctomycetes;c__Planctomycetia;o__Planctomycetales;f__Planctomycetaceae;g__Planctomyces	0	0	0
k__Bacteria;p__Actinobacteria;c__Actinobacteria;o__Actinomycetales;f__Brevibacteriaceae;g__Brevibacterium	0	0	0
k__Bacteria;p__Proteobacteria;c__Betaproteobacteria;o__Gallionellales;f__Gallionellaceae;g__Gallionella	0	0	0
k__Bacteria;p__Bacteroidetes;c__Flavobacteriia;o__Flavobacteriales;f__Flavobacteriaceae;g__Tenacibaculum	0	0	0
k__Bacteria;p__Proteobacteria;c__Gammaproteobacteria;o__Thiotrichales;f__Thiotrichaceae;g__	0	0	0
k__Bacteria;p__Proteobacteria;c__Alphaproteobacteria;o__Rhodobacterales;f__Hyphomonadaceae;g__Hyphomonas	0	0	0
k__Bacteria;p__Proteobacteria;c__Alphaproteobacteria;o__Kiloniellales;f__;g__	0	0	0
k__Bacteria;p__Proteobacteria;c__Gammaproteobacteria;o__Alteromonadales;f__Psychromonadaceae;g__Psychromonas	0	0	0
k__Bacteria;p__Proteobacteria;c__Gammaproteobacteria;o__HOC36;f__;g__	0	0	0
k__Bacteria;p__Proteobacteria;c__Betaproteobacteria;o__Burkholderiales;f__Oxalobacteraceae;g__Collimonas	0	0	0
k__Bacteria;p__Proteobacteria;c__Alphaproteobacteria;o__Rhizobiales;f__Hyphomicrobiaceae;g__Pedomicrobium	0	0	0
k__Bacteria;p__Proteobacteria;c__Betaproteobacteria;o__Burkholderiales;f__Oxalobacteraceae;g__	0	0	0
k__Bacteria;p__Verrucomicrobia;c__Opitutae;o__;f__;g__	0	0	0
k__Bacteria;p__Spirochaetes;c__[Leptospirae];o__[Leptospirales];f__Sediment-4;g__	0	0	0
k__Bacteria;p__Proteobacteria;c__Alphaproteobacteria;o__Sphingomonadales;f__Erythrobacteraceae;g__Citromicrobium	0	0	0
k__Bacteria;p__Chlorobi;c__Ignavibacteria;o__Ignavibacteriales;f__lheB3-7;g__	0	0	0
k__Bacteria;p__Gemmatimonadetes;c__Gemm-1;o__;f__;g__	0	0	0
k__Bacteria;p__Proteobacteria;c__Gammaproteobacteria;o__Thiotrichales;f__Piscirickettsiaceae;g__Methylophaga	0	0	0
k__Bacteria;p__Proteobacteria;c__Betaproteobacteria;o__Burkholderiales;f__Oxalobacteraceae;g__Ralstonia	0	0	0
k__Bacteria;p__Cyanobacteria;c__Chloroplast;o__Streptophyta;f__;g__	0	0	0
k__Bacteria;p__Proteobacteria;c__Deltaproteobacteria;o__Sva0853;f__SAR324;g__	0	0	0
k__Bacteria;p__Chlamydiae;c__Chlamydiia;o__Chlamydiales;f__;g__	0	0	0
k__Bacteria;p__Verrucomicrobia;c__Verrucomicrobiae;o__Verrucomicrobiales;f__Verrucomicrobiaceae;g__Verrucomicrobium	0	0	0
k__Bacteria;p__Firmicutes;c__Clostridia;o__Clostridiales;f__;g__	0.000135777	0	0
k__Bacteria;p__Planctomycetes;c__OM190;o__CL500-15;f__;g__	0	0	0
k__Bacteria;p__WS3;c__PRR-12;o__Sediment-1;f__CV106;g__	0	0	0
k__Bacteria;p__Chloroflexi;c__Anaerolineae;o__;f__;g__	0	0	0
k__Bacteria;p__Proteobacteria;c__Deltaproteobacteria;o__Desulfobacterales;f__Desulfobacteraceae;g__	0	0	0
k__Bacteria;p__Cyanobacteria;c__Chloroplast;o__Chlorophyta;f__;g__	0	0	0
k__Bacteria;p__Cyanobacteria;c__4C0d-2;o__MLE1-12;f__;g__	0	0	0
k__Bacteria;p__Firmicutes;c__Bacilli;o__Lactobacillales;f__Streptococcaceae;g__Streptococcus	0.000226296	0	0
k__Bacteria;p__Bacteroidetes;c__Flavobacteriia;o__Flavobacteriales;f__[Weeksellaceae];g__Elizabethkingia	0	0	0
k__Bacteria;p__Bacteroidetes;c__Flavobacteriia;o__Flavobacteriales;f__Flavobacteriaceae;g__Croceimarina	0	0	0
k__Bacteria;p__Proteobacteria;c__Deltaproteobacteria;o__PB19;f__;g__	0	0	0
k__Bacteria;p__Verrucomicrobia;c__Verruco-5;o__R76-B128;f__;g__	0	0	0
k__Bacteria;p__Proteobacteria;c__Alphaproteobacteria;o__Caulobacterales;f__Caulobacteraceae;g__Caulobacter	0	0	0
k__Bacteria;p__Proteobacteria;c__Alphaproteobacteria;o__Sphingomonadales;f__Sphingomonadaceae;g__Blastomonas	0	0	0
k__Bacteria;p__Proteobacteria;c__Alphaproteobacteria;o__Sphingomonadales;f__Sphingomonadaceae;g__Sphingomonas	0	0	5.37736e-05
k__Bacteria;p__Proteobacteria;c__Gammaproteobacteria;o__HTCC2188;f__;g__	0	0	0
k__Bacteria;p__Proteobacteria;c__Gammaproteobacteria;o__Pseudomonadales;f__Moraxellaceae;g__Psychrobacter	0	0	0
k__Bacteria;p__Firmicutes;c__Clostridia;o__Clostridiales;f__Clostridiaceae;g__Clostridium	0	0	0
k__Bacteria;p__GN02;c__GN07;o__;f__;g__	0	0	0
k__Bacteria;p__Firmicutes;c__Bacilli;o__Lactobacillales;f__Lactobacillaceae;g__Pediococcus	0	0	0
k__Bacteria;p__Proteobacteria;c__Betaproteobacteria;o__Burkholderiales;f__Comamonadaceae;g__Comamonas	0	0	0
k__Bacteria;p__Nitrospirae;c__Nitrospira;o__Nitrospirales;f__[Thermodesulfovibrionaceae];g__LCP-6	0	0	0
k__Bacteria;p__Firmicutes;c__Erysipelotrichi;o__Erysipelotrichales;f__Erysipelotrichaceae;g__Allobaculum	0.00108622	4.73754e-05	0
k__Bacteria;p__Bacteroidetes;c__Bacteroidia;o__Bacteroidales;f__Prevotellaceae;g__Prevotella	0.00104096	0	0
k__Bacteria;p__Proteobacteria;c__Deltaproteobacteria;o__NKB15;f__;g__	0	0	0
k__Bacteria;p__OP8;c__OP8_1;o__;f__;g__	0	0	0
k__Bacteria;p__Proteobacteria;c__Betaproteobacteria;o__Burkholderiales;f__Alcaligenaceae;g__	0.000135777	0	0
k__Bacteria;p__Planctomycetes;c__Planctomycetia;o__;f__;g__	0	0	0
k__Bacteria;p__Chloroflexi;c__Gitt-GS-136;o__;f__;g__	0	0	0
k__Bacteria;p__Firmicutes;c__Bacilli;o__Bacillales;f__Bacillaceae;g__	0	0	0
k__Bacteria;p__Proteobacteria;c__Gammaproteobacteria;o__Alteromonadales;f__Alteromonadaceae;g__HTCC2207	0	0	0
k__Bacteria;p__Firmicutes;c__Clostridia;o__Clostridiales;f__[Acidaminobacteraceae];g__WH1-8	0	0	0
k__Bacteria;p__Nitrospirae;c__Nitrospira;o__Nitrospirales;f__Nitrospiraceae;g__JG37-AG-70	0	0	0
k__Bacteria;p__Bacteroidetes;c__Flavobacteriia;o__Flavobacteriales;f__Flavobacteriaceae;g__Polaribacter	0	0	0
k__Bacteria;p__Proteobacteria;c__Gammaproteobacteria;o__Legionellales;f__Francisellaceae;g__	0	0	0
k__Bacteria;p__OD1;c__ABY1;o__;f__;g__	0	0	0
k__Bacteria;p__Proteobacteria;c__Alphaproteobacteria;o__Rhizobiales;f__Hyphomicrobiaceae;g__Rhodoplanes	0	0	0
k__Bacteria;p__Verrucomicrobia;c__Opitutae;o__Puniceicoccales;f__Puniceicoccaceae;g__Coraliomargarita	9.05182e-05	0	0
k__Bacteria;p__Actinobacteria;c__Actinobacteria;o__Actinomycetales;f__Streptomycetaceae;g__	0	0	0
k__Bacteria;p__Chloroflexi;c__Anaerolineae;o__S0208;f__;g__	0	0	0
k__Bacteria;p__TM6;c__SJA-4;o__;f__;g__	0	0	0
k__Bacteria;p__Chloroflexi;c__Anaerolineae;o__Caldilineales;f__Caldilineaceae;g__	0	0	0
k__Bacteria;p__Bacteroidetes;c__Bacteroidia;o__Bacteroidales;f__Bacteroidaceae;g__Bacteroides	0.000407332	0	0
k__Bacteria;p__Chloroflexi;c__SAR202;o__;f__;g__	0	0	0
k__Bacteria;p__Planctomycetes;c__;o__;f__;g__	0	0	0
k__Bacteria;p__Verrucomicrobia;c__[Spartobacteria];o__[Chthoniobacterales];f__[Chthoniobacteraceae];g__DA101	0	0	0
k__Bacteria;p__Bacteroidetes;c__Cytophagia;o__Cytophagales;f__Flammeovirgaceae;g__Fulvivirga	0	0	0
k__Bacteria;p__Planctomycetes;c__C6;o__d113;f__;g__	0	0	0
k__Bacteria;p__Nitrospirae;c__Nitrospira;o__Nitrospirales;f__[Thermodesulfovibrionaceae];g__	0	0	0
k__Bacteria;p__Firmicutes;c__Clostridia;o__Clostridiales;f__Clostridiaceae;g__	0.00049785	0	0
k__Bacteria;p__Armatimonadetes;c__[Fimbriimonadia];o__[Fimbriimonadales];f__;g__	0	0	0
k__Bacteria;p__WS2;c__SHA-109;o__;f__;g__	0	0	0
k__Bacteria;p__Proteobacteria;c__Gammaproteobacteria;o__Legionellales;f__Legionellaceae;g__Tatlockia	0	0	0
k__Bacteria;p__Proteobacteria;c__Betaproteobacteria;o__Burkholderiales;f__Oxalobacteraceae;g__Janthinobacterium	0	0	0
k__Bacteria;p__Actinobacteria;c__Actinobacteria;o__Actinomycetales;f__Micrococcaceae;g__Arthrobacter	0	0	0
k__Bacteria;p__Actinobacteria;c__Actinobacteria;o__Actinomycetales;f__Pseudonocardiaceae;g__Amycolatopsis	0	0	0
k__Bacteria;p__Chloroflexi;c__Anaerolineae;o__OPB11;f__;g__	0	0	0
k__Bacteria;p__Firmicutes;c__Bacilli;o__Turicibacterales;f__Turicibacteraceae;g__Turicibacter	0.000452591	0	0
k__Bacteria;p__Proteobacteria;c__Deltaproteobacteria;o__GMD14H09;f__;g__	0	0	0
k__Bacteria;p__Chloroflexi;c__Anaerolineae;o__MSB-1E9;f__;g__	0	0	0
k__Bacteria;p__LCP-89;c__SAW1_B44;o__;f__;g__	0	0	0
k__Bacteria;p__Proteobacteria;c__Gammaproteobacteria;o__Aeromonadales;f__Aeromonadaceae;g__Aeromonas	0	0	0
k__Bacteria;p__Proteobacteria;c__Betaproteobacteria;o__Burkholderiales;f__Comamonadaceae;g__Hydrogenophaga	0.000362073	0	0
k__Bacteria;p__Proteobacteria;c__Deltaproteobacteria;o__Desulfobacterales;f__Nitrospinaceae;g__Nitrospina	0	0	0
k__Bacteria;p__Firmicutes;c__Bacilli;o__Bacillales;f__Planococcaceae;g__Sporosarcina	0	0	0
k__Bacteria;p__Verrucomicrobia;c__[Spartobacteria];o__[Chthoniobacterales];f__[Chthoniobacteraceae];g__Candidatus Xiphinematobacter	0	0	0
k__Bacteria;p__Chloroflexi;c__Anaerolineae;o__SB-34;f__;g__	0	0	0
k__Bacteria;p__Proteobacteria;c__Alphaproteobacteria;o__Rhodobacterales;f__Rhodobacteraceae;g__Rhodovulum	0	0	0
k__Bacteria;p__Bacteroidetes;c__Bacteroidia;o__Bacteroidales;f__VC21_Bac22;g__	0	0	0
k__Bacteria;p__Proteobacteria;c__TA18;o__CV90;f__;g__	0	0	0
k__Bacteria;p__Proteobacteria;c__Deltaproteobacteria;o__Syntrophobacterales;f__Syntrophaceae;g__Desulfobacca	0	0	0
k__Bacteria;p__Proteobacteria;c__Gammaproteobacteria;o__Alteromonadales;f__Alteromonadaceae;g__nsmpVI18	0	0	0
k__Bacteria;p__Planctomycetes;c__Pla3;o__;f__;g__	0	0	0
k__Bacteria;p__Actinobacteria;c__Actinobacteria;o__Actinomycetales;f__Geodermatophilaceae;g__Geodermatophilus	0	0	0
k__Bacteria;p__Proteobacteria;c__Gammaproteobacteria;o__Oceanospirillales;f__Oceanospirillaceae;g__	0	0	0
k__Bacteria;p__Proteobacteria;c__Deltaproteobacteria;o__Desulfobacterales;f__Desulfobulbaceae;g__Desulfotalea	0	0	0
k__Bacteria;p__Bacteroidetes;c__Bacteroidia;o__Bacteroidales;f__S24-7;g__	0.00185562	0	0
k__Bacteria;p__Bacteroidetes;c__Sphingobacteriia;o__Sphingobacteriales;f__Sphingobacteriaceae;g__	0	0	0
k__Bacteria;p__Bacteroidetes;c__Bacteroidia;o__Bacteroidales;f__SB-1;g__	0	0	0
k__Bacteria;p__Bacteroidetes;c__[Rhodothermi];o__[Rhodothermales];f__Rhodothermaceae;g__Rubricoccus	0	0	0
k__Bacteria;p__Proteobacteria;c__Alphaproteobacteria;o__Rhodospirillales;f__Rhodospirillaceae;g__Skermanella	0	0	0
k__Bacteria;p__Proteobacteria;c__Deltaproteobacteria;o__Desulfovibrionales;f__Desulfovibrionaceae;g__Desulfovibrio	0.000271555	0	0
k__Bacteria;p__Proteobacteria;c__Gammaproteobacteria;o__Alteromonadales;f__Alteromonadaceae;g__Glaciecola	0	0	0
k__Bacteria;p__[Caldithrix];c__KSB1;o__;f__;g__	0	0	0
k__Bacteria;p__WS3;c__PRR-12;o__;f__;g__	0	0	0
k__Bacteria;p__SBR1093;c__;o__;f__;g__	0	0	0
k__Bacteria;p__Proteobacteria;c__Gammaproteobacteria;o__Oceanospirillales;f__Alcanivoracaceae;g__Alcanivorax	0	0	0
k__Bacteria;p__Firmicutes;c__Bacilli;o__Bacillales;f__Bacillaceae;g__Geobacillus	0	0	0
k__Bacteria;p__Bacteroidetes;c__Bacteroidia;o__Bacteroidales;f__Rikenellaceae;g__	0.000226296	0	0
k__Bacteria;p__Proteobacteria;c__Deltaproteobacteria;o__Desulfovibrionales;f__Desulfovibrionaceae;g__	0.000226296	0	0
k__Bacteria;p__Proteobacteria;c__Betaproteobacteria;o__Burkholderiales;f__Alcaligenaceae;g__Sutterella	0.000362073	0	0
k__Bacteria;p__Proteobacteria;c__Betaproteobacteria;o__Neisseriales;f__Neisseriaceae;g__	0.000226296	0	0
k__Bacteria;p__Proteobacteria;c__Betaproteobacteria;o__Burkholderiales;f__Burkholderiaceae;g__Burkholderia	0	0	0
k__Bacteria;p__Proteobacteria;c__Deltaproteobacteria;o__NB1-j;f__MND4;g__	0	0	0
k__Bacteria;p__Bacteroidetes;c__Flavobacteriia;o__Flavobacteriales;f__Flavobacteriaceae;g__Robiginitalea	0	0	0
k__Bacteria;p__Proteobacteria;c__Alphaproteobacteria;o__Rhodospirillales;f__Rhodospirillaceae;g__Constrictibacter	0	0	0
k__Bacteria;p__Proteobacteria;c__Alphaproteobacteria;o__Caulobacterales;f__Caulobacteraceae;g__Brevundimonas	0	0	0
k__Bacteria;p__Proteobacteria;c__Gammaproteobacteria;o__Alteromonadales;f__Alteromonadaceae;g__Marinobacter	0	0	0
k__Bacteria;p__Elusimicrobia;c__Elusimicrobia;o__Elusimicrobiales;f__;g__	0	0	0
k__Bacteria;p__Cyanobacteria;c__Nostocophycideae;o__Stigonematales;f__Rivulariaceae;g__Calothrix	0	0	0
k__Bacteria;p__Bacteroidetes;c__Flavobacteriia;o__Flavobacteriales;f__Flavobacteriaceae;g__Muricauda	0	0	0
k__Bacteria;p__Proteobacteria;c__Gammaproteobacteria;o__Oceanospirillales;f__Halomonadaceae;g__Halomonas	0.000181036	0	0
k__Bacteria;p__Firmicutes;c__Clostridia;o__Clostridiales;f__Lachnospiraceae;g__Coprococcus	0.000181036	0	0
k__Bacteria;p__Proteobacteria;c__Alphaproteobacteria;o__Rhodobacterales;f__Rhodobacteraceae;g__Rhodobacter	0.000181036	0	0
k__Bacteria;p__Proteobacteria;c__Gammaproteobacteria;o__Alteromonadales;f__Alteromonadaceae;g__BD2-13	0	0	0
k__Bacteria;p__Verrucomicrobia;c__Verrucomicrobiae;o__Verrucomicrobiales;f__Verrucomicrobiaceae;g__MSBL3	0	0	0
k__Bacteria;p__Proteobacteria;c__Alphaproteobacteria;o__Rhizobiales;f__Cohaesibacteraceae;g__	0	0	0
k__Bacteria;p__Proteobacteria;c__Gammaproteobacteria;o__Oceanospirillales;f__Oleiphilaceae;g__	0	0	0
k__Bacteria;p__Proteobacteria;c__Gammaproteobacteria;o__Oceanospirillales;f__Oceanospirillaceae;g__Oleibacter	0	0	0
k__Bacteria;p__Proteobacteria;c__Gammaproteobacteria;o__Alteromonadales;f__Alteromonadaceae;g__Candidatus Endobugula	0	0	0
k__Bacteria;p__Firmicutes;c__Clostridia;o__Clostridiales;f__Lachnospiraceae;g__Lachnospira	0.000135777	0	0
k__Bacteria;p__Firmicutes;c__Clostridia;o__Clostridiales;f__Lachnospiraceae;g__[Ruminococcus]	0.000135777	0	0
k__Bacteria;p__Bacteroidetes;c__Flavobacteriia;o__Flavobacteriales;f__[Weeksellaceae];g__Chryseobacterium	0	0	4.03302e-05
k__Bacteria;p__Firmicutes;c__Bacilli;o__Lactobacillales;f__Streptococcaceae;g__Lactococcus	0	0	0
k__Bacteria;p__BRC1;c__NPL-UPA2;o__;f__;g__	0	0	0
k__Bacteria;p__Bacteroidetes;c__Cytophagia;o__Cytophagales;f__Flammeovirgaceae;g__Reichenbachiella	0	0	0
k__Bacteria;p__Proteobacteria;c__Epsilonproteobacteria;o__Campylobacterales;f__Campylobacteraceae;g__Arcobacter	0	0	0
k__Bacteria;p__Proteobacteria;c__Gammaproteobacteria;o__Oceanospirillales;f__Halomonadaceae;g__Cobetia	0	0	0
k__Bacteria;p__Actinobacteria;c__Actinobacteria;o__Actinomycetales;f__Intrasporangiaceae;g__	0	0	0
k__Bacteria;p__Proteobacteria;c__Gammaproteobacteria;o__Oceanospirillales;f__Halomonadaceae;g__	0	0	0
k__Bacteria;p__Bacteroidetes;c__Cytophagia;o__Cytophagales;f__Cytophagaceae;g__Pontibacter	9.05182e-05	0	0
k__Bacteria;p__Firmicutes;c__Clostridia;o__Clostridiales;f__Peptostreptococcaceae;g__Peptostreptococcus	9.05182e-05	0	0
k__Bacteria;p__Proteobacteria;c__Gammaproteobacteria;o__34P16;f__;g__	9.05182e-05	0	0
k__Bacteria;p__Firmicutes;c__Clostridia;o__Clostridiales;f__Veillonellaceae;g__Dialister	9.05182e-05	0	0
k__Archaea;p__Euryarchaeota;c__Methanobacteria;o__Methanobacteriales;f__Methanobacteriaceae;g__Methanobacterium	0	3.15836e-05	0
k__Bacteria;p__Proteobacteria;c__Betaproteobacteria;o__Rhodocyclales;f__Rhodocyclaceae;g__	0	0	2.68868e-05
k__Bacteria;p__Proteobacteria;c__Alphaproteobacteria;o__Rhizobiales;f__Methylocystaceae;g__	0	0	0
k__Bacteria;p__Proteobacteria;c__Gammaproteobacteria;o__Oceanospirillales;f__Oceanospirillaceae;g__Neptunomonas	0	0	0
k__Bacteria;p__Proteobacteria;c__Alphaproteobacteria;o__Rhizobiales;f__Phyllobacteriaceae;g__Nitratireductor	0	0	0
k__Bacteria;p__Firmicutes;c__Bacilli;o__Bacillales;f__Bacillaceae;g__Natronobacillus	0	0	0
k__Bacteria;p__Actinobacteria;c__Actinobacteria;o__Bifidobacteriales;f__Bifidobacteriaceae;g__Bifidobacterium	0	0	0
k__Bacteria;p__Synergistetes;c__Synergistia;o__Synergistales;f__Dethiosulfovibrionaceae;g__Dethiosulfovibrio	0	0	0
k__Bacteria;p__Proteobacteria;c__Alphaproteobacteria;o__Rhodobacterales;f__Rhodobacteraceae;g__Marivita	0	0	0
k__Bacteria;p__Proteobacteria;c__Alphaproteobacteria;o__Rhizobiales;f__Phyllobacteriaceae;g__Mesorhizobium	0	0	0
k__Bacteria;p__Proteobacteria;c__Gammaproteobacteria;o__Alteromonadales;f__Shewanellaceae;g__Shewanella	0	0	0
k__Bacteria;p__Bacteroidetes;c__Bacteroidia;o__Bacteroidales;f__Porphyromonadaceae;g__Parabacteroides	0	0	0
