## Supplementary file 2 for "Phylogeny-metabolism dual-directed single-cell genomics for dissecting and mining ecosystem function"

### Sheet: DBCANoverview_hq
Supplementary file 2. Genes identified as CAZymes in SAG of m1.
Gene ID	EC#	HMMER	dbCAN_sub	DIAMOND	Signalp	#ofTools
DBCIMJHN_02433	3.2.1.23	GH2(37-920)	GH2_e92	GH2	N	3
DBCIMJHN_02445	4.2.2.3|4.2.2.-|4.2.2.11	PL7_5(43-355)	PL7_e12	PL7_5	Y(1-35)	3
DBCIMJHN_02643	-	GT4(316-471)	GT4_e324	GT4	N	3
DBCIMJHN_02648	-	GH166(43-250)	GH166_e15	GH166	Y(1-18)	3
DBCIMJHN_02663	2.4.1.129	GT51(189-363)	GT51_e28	GT51	N	3
DBCIMJHN_03296	4.2.2.11|4.2.2.3|4.2.2.-	CBM16(27-128)+PL18(195-381)	CBM16_e3+PL18_e0	CBM16+PL18	Y(1-26)	3
DBCIMJHN_03375	-	GH23(103-245)	GH23_e278+CBM50_e260+CBM50_e260	CBM50+GH23	N	3
DBCIMJHN_03766	3.2.1.22	GH36(8-692)	GH36_e2	GH36	N	3
DBCIMJHN_03796	N	CBM9(30-238)	N	CBM0	Y(1-19)	2
DBCIMJHN_03819	-	GT30(35-215)	GT30_e50	GT30	N	3
DBCIMJHN_03824	-	GT4(191-337)	GT4_e205	GT4	N	3
DBCIMJHN_03826	-	GT9(74-305)	GT9_e54	GT9	N	3
DBCIMJHN_04004	3.2.1.80|3.2.1.65|3.2.1.26|3.2.1.153|3.2.1.64|2.4.1.99|-	GH32(43-292)+CBM38(305-415)	GH32_e16+CBM38_e0	CBM38+GH32	Y(1-26)	3
DBCIMJHN_04111	-	CE4(74-207)	CE4_e95	N	Y(1-23)	2
DBCIMJHN_04193	-	AA3_2(5-531)	AA3_e57	AA3_2	N	3
DBCIMJHN_04391	-	AA6(5-182)	AA6_e2	N	N	2
DBCIMJHN_04507	-	CE12(26-233)	CE12_e19	CE12	Y(1-20)	3
DBCIMJHN_04510	-	GH28(87-476)	GH28_e80	GH28	Y(1-41)	3
DBCIMJHN_04513	-	GH105(505-840)	GH105_e18	GH105	N	3
DBCIMJHN_04514	3.2.1.-	GH105(52-397)	GH105_e41	GH105	Y(1-26)	3
DBCIMJHN_04515	-	GH43_10(52-323)+CBM91(356-558)	GH43_e224+CBM91_e45	GH43_10	N	3
DBCIMJHN_04526	-	CE8(33-269)	CE8_e50	CE0	Y(1-26)	3
DBCIMJHN_04527	-	PL1_2(89-276)	PL1_e95	PL1_2	Y(1-30)	3
DBCIMJHN_04550	3.2.1.52	GH3(102-346)	GH3_e124	GH3	Y(1-26)	3
DBCIMJHN_04580	-	GH23(487-607)	GH23_e419	GH23	Y(1-23)	3
DBCIMJHN_04639	-	GT81(115-315)	GT81_e1	GT81	N	3
DBCIMJHN_04640	-	GH13_18(104-444)	GH13_e237	GH13_18	N	3
DBCIMJHN_04665	-	GT2(5-132)	GT2	GT2	N	3
DBCIMJHN_04708	4.2.2.n1	GH23(227-376)	GH23_e150	GH23	N	3
DBCIMJHN_04901	-	GT2(6-150)	GT2	GT2	N	3
DBCIMJHN_04902	-	GT4(203-342)	GT4_e1838	GT4	N	3
DBCIMJHN_04908	-	GT4(186-326)	GT4_e235	GT4	N	3
DBCIMJHN_04916	-	GT4(169-299)	GT4_e2195	GT4	N	3
DBCIMJHN_04963	-	GT4(195-342)	GT4_e2468	N	N	2
DBCIMJHN_04991	-	GH23(122-258)	GH23_e452+CBM50_e54	CBM50+GH23	N	3
DBCIMJHN_05130	-	GT2(51-279)	GT2	GT2	N	3
DBCIMJHN_05208	3.2.1.81	GH86(23-672)	GH86_e5	GH86	Y(1-25)	3
DBCIMJHN_05212	-	GH86(21-634)	GH86_e13	GH86	Y(1-22)	3
DBCIMJHN_05213	-	CE1(36-257)	CE1_e22	N	N	2
DBCIMJHN_05221	3.2.1.81	GH50(90-766)	GH50_e8	GH50	N	3
DBCIMJHN_05236	-	GT51(62-217)	GT51_e120	GT51	N	3
DBCIMJHN_05238	3.2.1.81	GH50(82-773)	GH50_e8	GH50	Y(1-21)	3
DBCIMJHN_05374	3.2.1.41|-	CBM41(89-203)+GH13_13(505-896)	CBM41_e4+CBM48_e94+GH13_e108+CBM69_e2	CBM41+CBM48+GH13_13	Y(1-26)	3
DBCIMJHN_05391	-	GH24(14-136)	GH24_e270	N	N	2
DBCIMJHN_05697	-	GH23(113-255)	GH23_e418+CBM50_e496+CBM50_e496	CBM50+GH23	Y(1-30)	3
DBCIMJHN_05741	3.2.1.81	GH16_16(46-287)	GH16_e44	GH16_16	Y(1-22)	3
DBCIMJHN_05785	3.2.1.-	GH43_26(35-334)	GH43_e154	GH43_26	Y(1-26)	3
DBCIMJHN_05786	3.2.1.99|3.2.1.-	GH43_5(33-319)	GH43_e192	GH43_5	Y(1-29)	3
DBCIMJHN_05788	3.2.1.185	GH146(53-563)	GH146_e0	GH146	Y(1-19)	3
DBCIMJHN_05789	3.2.1.-	GH43_26(6-306)	GH43_e105	GH43_26	N	3
DBCIMJHN_05966	-	GH171(49-390)	GH171_e3	GH171	Y(1-24)	3
DBCIMJHN_06064	2.4.1.227	GT28(179-341)	GT28_e46	GT28	N	3
DBCIMJHN_06070	3.5.1.108	CE11(4-276)	CE11_e22	CE11	N	3
DBCIMJHN_06082	3.2.1.4|3.2.1.91	GH5_2(48-287)	GH5_e7+CBM5_e31	CBM5+GH5_2	Y(1-33)	3
DBCIMJHN_06105	-	GH97(16-639)	GH97_e14	GH97	Y(1-23)	3
DBCIMJHN_06113	-	AA3_2(4-528)	AA3_e57	AA3_2	N	3
DBCIMJHN_06130	3.2.1.39	GH16_3(49-324)	GH16_e252	GH16_3	Y(1-39)	3
DBCIMJHN_06157	3.2.1.28	GH37(18-496)	GH37_e6	GH37	N	3
DBCIMJHN_06194	4.2.2.2	CE8(1190-1461)+PL1_5(1610-1790)	CE8_e104+PL1_e55	CE8+PL1_5	Y(1-23)	3
DBCIMJHN_06199	3.2.1.20	GH13_23(29-378)	GH13_e140	GH13_23	N	3
DBCIMJHN_06202	3.2.1.54	GH13_36(158-474)	GH13_e217	GH13	Y(1-22)	3
DBCIMJHN_06203	3.2.1.20	GH13_38(68-462)	GH13_e113	GH13_38	Y(1-30)	3
DBCIMJHN_06264	3.2.1.-	GH97(8-677)	GH97_e9	GH97	Y(1-18)	3
DBCIMJHN_06372	3.2.1.68|2.4.1.25|3.2.1.-	GH13_11(178-527)	CBM48_e3+GH13_e48	CBM48+GH13_11	N	3
DBCIMJHN_06373	2.4.1.1	GT35(109-824)	GT35_e0	GT35	N	3
DBCIMJHN_06375	-	GT5(2-510)	GT5_e3	GT5	N	3
DBCIMJHN_06382	-	GT2(5-167)	GT2	N	N	2
DBCIMJHN_06413	3.2.1.3	GH15(23-220)	GH15_e5	GH15	N	3
DBCIMJHN_06415	-	GH16_21(26-252)	GH16_e135	GH16	Y(1-22)	3
DBCIMJHN_06416	3.2.1.21|3.2.1.74|3.2.1.-|3.2.1.6|3.2.1.155	GH3(122-347)	GH3_e227	GH3	Y(1-29)	3
DBCIMJHN_06429	-	GH73(134-262)	GH73_e151	GH73	Y(1-31)	3
DBCIMJHN_06597	-	CBM13(38-176)+PL1(289-466)	CBM13_e291+PL1_e37	CBM13+PL1	Y(1-29)	3
DBCIMJHN_06639	4.2.2.-	PL6_1(28-329)	PL6_e0	PL6_1	Y(1-24)	3
DBCIMJHN_06745	-	GH23(282-442)	GH23_e824	GH23	Y(1-30)	3
DBCIMJHN_06898	-	GH73(179-318)	GH73_e204	GH73	N	3
DBCIMJHN_06905	3.2.1.21|3.2.1.38|3.2.1.-	GH1(14-441)	GH1_e107	GH1	N	3
DBCIMJHN_06912	4.2.2.2	PL1_5(97-275)+CBM13(516-656)	PL1_e36+CBM13_e184	CBM13+PL1_5	Y(1-28)	3
DBCIMJHN_06985	2.4.1.182	GT19(10-366)	GT19_e17	GT19	N	3
DBCIMJHN_02627	-	N	CBM50_e568	CBM50	Y(1-30)	2
DBCIMJHN_04592	-	N	CBM50_e622	CBM50	Y(1-21)	2
DBCIMJHN_04879	2.4.1.46	N	GT1_e6	GT1	N	2
DBCIMJHN_04906	-	N	GT4_e985	GT4	N	2
DBCIMJHN_04909	-	N	GT2	GT2	N	2
DBCIMJHN_06311	-	N	CBM6_e99	CBM6	Y(1-22)	2
DBCIMJHN_07054	3.2.1.1|3.2.1.-	N	GH13_e23	GH13_32	N	2
DBCIMJHN_03384	-	N	GH23_e939	GH23	Y(1-21)	2
DBCIMJHN_05125	-	N	GT2	GT2	N	2
DBCIMJHN_06571	-	N	CBM26_e3	CBM26	N	2
DBCIMJHN_03697	-	N	GT2	GT2	N	2
DBCIMJHN_05127	-	N	GT2	GT2	N	2
DBCIMJHN_05867	-	N	CBM50_e793	CBM50	Y(1-61)	2
